# On the Edge of Empire: Paleogenomic Insights into Roman Dacia

**DOI:** 10.64898/2026.04.18.719386

**Authors:** Flavio De Angelis, Ileana Buzic, Kalina Kassadjikova, Adrian Cosmin Bolog, Anca Timofan, John Pearce, Mihai Gligor, Lars Fehren-Schmitz, Carlos Eduardo G. Amorim

**Author notes:** **Correspondence:** (F.D.A.), (C.E.G.A.).

## Abstract

The Roman province of Dacia, located north of the Danube frontier, represented a key zone of cultural and demographic interaction during the Imperial period. However, the biological impact of Roman colonization in this region has not been characterized using genomic data. Here, we analyze genome-wide data from 34 individuals recovered from the Apulum-*Dealul Furcilor* necropolis, one of the largest funerary complexes in Roman Dacia. The genome-wide data reveal pronounced genetic heterogeneity within this population, reflecting its position at the intersection of Eastern Europe, the Mediterranean, and West Asia. Notably, we observe a sex-biased pattern of ancestry. Female individuals show stronger affinities to Eastern European, Steppe, and Caucasus-associated populations, suggesting the persistence of local or regionally connected genetic lineages. In contrast, male individuals display closer genetic relationships with Mediterranean and North African groups, including populations associated with Roman and Punic contexts, indicating male-mediated gene flow linked to long-distance mobility. These findings highlight the complex demographic processes shaping Roman frontier communities, where local and incoming populations were integrated through asymmetric social dynamics. Our results provide genomic evidence consistent with sex-biased admixture in Roman Dacia and underscore the role of frontier regions as hubs of genetic and cultural interaction within the Roman Empire.
