## Supplemental Table S1 for "On the Edge of Empire: Paleogenomic Insights into Roman Dacia"

### Sheet: Sheet1
Archeological_ID	Lab_ID	Read count	Mapped reads	% mapped	Endogenous DNA (%)	Duplicated reads	Mean DoC	1240k_HO cov	Nseqs	NchrY+NchrX	NchrY	R_y	SE	95%CI	Sex assignment	mt_coverage	mt Hg	Quality	Range	1 pos 5pC>T	2 pos 5pC>T	3 pos 5pC>T	Y-chr Hg	Y Hg markers
SC_M13	ADF_1	29851776	1749689	0.0586	5.86126	24902	0.0303X	17426	1403776	71656	779	0.0109	0.0004	0.0101-0.0116	XX	3.36737	H2	0.668	1-201 236-352 370-590 592-2101 2127-4010 4030-4466 4486-5088 5103-5212 5216-5509 5514-5924 5930-6051 6054-6098 6120-6764 6774-7500 7509-8099 8103-8171 8191-8230 8266-8480 8491-8712 8785-8894 8898-9250 9263-9895 9898-10199 10203-10946 10957-11469 11525-11686 11691-11867 11890-13439 13446-14278 14285-14489 14508-14799 14808-16569	0.0754636	0.00765269	0.00483337	NA
K_M17	ADF_2	13459764	9563127	0.7105	71.0497	196022	0.1533X	87443	7770299	384587	4178	0.0109	0.0002	0.0105-0.0112	XX	9.01388	U5a1h	0.8931	1-10454 10459-12346 12354-16569	0.0827058	0.0088565	0.0045776	NA
T_M167	ADF_3	11850033	510880	0.0431	4.31121	6465	0.0097X	5732	409681	20698	240	0.0116	0.0007	0.0101-0.0131	XX	2.39079	HV10	0.6732	20-230 243-289 319-584 636-852 854-918 927-1057 1059-1332 1379-1958 1963-2900 2910-3053 3127-3420 3436-3612 3660-3696 3709-4137 4154-4208 4215-4267 4278-4328 4339-4602 4623-5083 5085-5173 5180-5487 5514-5734 5804-5892 5907-6246 6258-6927 6957-7265 7292-7533 7621-7948 7985-8326 8346-8388 8392-8606 8608-8716 8741-9032 9051-9415 9477-9715 9718-10268 10282-10435 10501-10568 10577-11975 12007-12412 12…	0.0591226	0.00687817	0.00536697	NA
DB_126	ADF_4	13100755	937123	0.0715	7.1532	13640	0.0179X	10770	753664	38326	466	0.0122	0.0006	0.0111-0.0133	XX	1.78538	H16e	0.5681	10-129 138-233 237-306 311-540 598-633 660-725 730-1525 1527-1618 1649-1713 1717-1966 1969-2096 2109-2147 2167-2272 2285-2325 2335-2426 2475-2556 2634-2707 2711-2816 2830-3076 3207-3369 3374-3719 3734-3779 3796-3875 3919-3997 3999-4168 4198-4288 4308-4371 4409-4738 4770-5213 5219-5263 5313-5395 5458-5497 5511-5713 5778-5934 5936-5977 6017-6314 6330-6552 6563-6664 6669-7168 7222-7272 7291-7994 806…	0.061504	0.00708814	0.00426577	NA
O_M32	ADF_5	40548165	250137	0.0062	0.616889	3820	0.0041X	2266	194444	9991	138	0.0138	0.0012	0.0115-0.0161	consistent with XX	0.658278	H105	0.6167	4828-4874 4881-4919 4936-5086 5125-5173 5233-5293 5299-5439 5461-5505 5514-5568 15824-15972 16050-16109 16135-16285 16297-16345 10703-10951 9616-9645 9652-9700 9722-9810 9823-9983 11067-11140 11145-11205 11289-11397 11477-11580 11585-11660 11736-11782 11818-11856 11879-12040 14820-14967 14998-15091 6490-6588 6603-6714 10305-10411 10430-10472 10499-10596 4246-4353 4362-4464 373-442 448-489 550-633…	0.0997802	0.00983978	0.00651399	NA
K_M18	ADF_6	12578559	2908984	0.2313	23.1265	81511	0.0427X	21138	2289034	121109	1252	0.0103	0.0003	0.0098-0.0109	XX	2.3509	U3b	0.7463	10-183 255-456 463-512 594-702 720-942 950-1177 1212-1480 1498-1835 1845-1925 1954-2086 2130-2275 2277-2399 2410-2542 2547-2733 2773-3292 3294-3411 3449-3512 3520-3577 3598-3839 3842-3887 3903-4110 4157-4287 4338-4386 4391-4426 4437-4926 4984-5098 5100-5208 5222-5373 5386-5480 5510-5663 5711-5761 5777-6059 6063-6132 6148-6316 6319-6354 6369-6545 6547-7248 7275-7332 7400-7464 7494-7814 7853-7995 7…	0.153963	0.00962522	0.00584648	NA
SCa_M16	ADF_7	49247214	2047245	0.0416	4.15708	57586	0.0301X	13150	1607698	86111	885	0.0103	0.0003	0.0096-0.011	XX	1.80651	H2a2a	0.5151	102-148 152-191 212-311 349-503 614-791 843-895 918-955 960-1037 1045-1163 1192-1307 1368-1439 1536-1573 1668-1787 1827-1894 1913-1948 1989-2078 2081-2216 2220-2268 2286-2540 2544-2683 2780-2824 2841-2922 2944-2981 3003-3043 3089-3196 3223-3314 3352-3411 3452-3511 3528-3568 3590-3626 3668-3734 3744-3778 3787-3893 3901-3991 4020-4070 4112-4188 4269-4452 4494-4765 4775-4812 4849-5057 5084-5150 5239…	0.223761	0.00984338	0.00617797	NA
O_M93	ADF_8	39276880	227609	0.0058	0.579499	6329	0.0039X	2270	178267	9133	116	0.0127	0.0012	0.0104-0.015	XX	2.12578	U4'9	0.6691	1-95 123-183 187-305 328-371 375-428 478-814 819-1514 1516-1551 1588-1810 1869-2119 2121-2356 2363-2502 2520-2570 2588-2919 2940-3092 3108-3269 3293-3356 3368-3927 3947-4293 4315-4393 4404-4642 4661-4737 4751-5077 5102-5212 5225-5344 5398-5520 5522-5626 5655-5716 5722-6025 6076-6116 6136-6273 6278-6686 6690-6877 6888-7064 7079-7313 7338-7392 7427-7466 7489-7640 7643-7846 7854-8023 8049-8174 8318-…	0.0706333	0.00979318	0.0076982	NA
SI_M6	ADF_9	3936724	4284	0.0011	0.108821	27	0.0001X	56	301	169	2	0.0118	0.0083	-0.0326	consistent with XX	0.126562	T1a1*	0.8819	3246-3339 3361-3398 3416-3485 8283-8394 1008-1118 8617-8713 4534-4623 1251-1319 7060-7126 5097-5166 15361-15427 451-510 5623-5676 8938-8991	0.0822368	0.0106257	0.0111857	NA
DSBC_M2	ADF_10	64256392	27253810	0.4241	42.4142	994291	0.5799X	268607	22558121	1163139	11668	0.01	0.0001	0.0099-0.0102	XX	124.335	U1a3	0.961	1-16569	0.0421547	0.00603162	0.00395637	NA
K_M33	ADF_11	14139249	43215	0.0031	0.305639	947	0.0008X	472	33221	1693	19	0.0112	0.0026	0.0062-0.0162	consistent with XX	0.225542	T	0.7563	567-815 826-887 13381-13468 13471-13508 13517-13595 8715-8848 5155-5266 2639-2757 1603-1713 1869-1945 1950-1984 15063-15141 15181-15247 7636-7710 14009-14071 14098-14149 9373-9441 6158-6225 6012-6078 3908-3972 15746-15819 16325-16361 16372-16438 11911-11947 11957-11993 9893-9947	0.0761525	0.00836048	0.00525773	NA
SA_M10	ADF_12	57700612	28399444	0.4922	49.2186	1022610	0.604X	280421	23594707	1204723	12061	0.01	0.0001	0.0098-0.0102	XX	70.6889	K2a	1	1-16569	0.0388975	0.00565033	0.00380974	NA
DB_141	ADF_13	19128255	49509	0.0026	0.258827	1373	0.0009X	526	38217	1944	23	0.0118	0.0025	0.007-0.0166	consistent with XX	0.417466	H1c13	0.7166	503-590 596-676 740-827 844-959 989-1084 10227-10456 1512-1611 1624-1737 13208-13331 13372-13483 7683-7817 7882-7975 8030-8113 14344-14480 12354-12480 12515-12571 2308-2430 15628-15746 8795-8916 5909-5988 6001-6052 6089-6124 6175-6264 10698-10805 8257-8345 8395-8463 6425-6509 6515-6550 14980-15068 12660-12743 16018-16104 13906-13987 11004-11081 2516-2584 2622-2686 9933-10006 6632-6705 4098-4171 2…	0.062489	0.00561436	0.00487762	NA
PS_M9	ADF_14	20517538	8152088	0.3973	39.7323	208919	0.162X	89466	6717197	350754	3348	0.0095	0.0002	0.0092-0.0099	XX	23.3506	H34	0.935	1-16569	0.0698733	0.00538102	0.00364071	NA
DB_M178	ADF_15	21198794	391414	0.0185	1.8464	5185	0.0072X	4303	311742	9354	803	0.0858	0.0029	0.0802-0.0915	XY	1.24763	T	0.6749	9033-9225 9268-9313 9333-9380 9383-9419 9430-9515 9574-9736 9780-9884 9953-9994 10001-10081 10103-10201 10206-10337 10340-10473 10548-10591 10600-10679 10685-10893 10937-11009 11062-11220 11252-11335 11399-11469 11486-11573 11599-11703 11705-11797 11842-11995 12057-12112 12114-12252 12829-12909 12914-13206 13221-13350 13378-13416 13437-13554 13600-13643 13665-13816 13832-13876 13883-13982 13991-1…	0.068076	0.00742337	0.0052303	A1b*	(xA-L602,A-M28,A-M51,A-Y26839,B-V2342,B-L1388,B-M182,D-P99,D-F1070,D-PH4979,D-Y34637,D-CTS291,E-M132,E-P177,E-M41,C-M217,C-M8,C-Y37006,C-Y83490,C-P92,C-B65,C-M38,G,H-P96,H-M69,H-Z5865,T,L,Q-L275,Q-Y45524,Q-L940,Q-L330,Q-Y126607,Q-Y805,Q-Y165190,Q-Y26467,Q-BZ1700,R2,R-Y219137,R-BY72268,R-Y132099,R-Y81100,R-Y88121,R-FT405338,R-Y16630,R-Y5141,R-Y33093,R-Y6951,R-Y151233,R-Y303155,R-Y96136,R-Y96610,R-…
PC_M20	ADF_16	70577540	35678062	0.5055	50.5516	1262680	0.5832X	250035	28995620	1498398	14474	0.0097	0.0001	0.0095-0.0098	XX	64.7295	U5a1b1	0.9716	1-16569	0.109998	0.00694854	0.00431021	NA
DB_M77	ADF_17	20294807	3854558	0.1899	18.9928	80623	0.0737X	43328	3147420	160779	1707	0.0106	0.0003	0.0101-0.0111	XX	7.54059	H6a1a	0.9343	1-301 308-7305 7314-14491 14499-16569	0.0473543	0.0059788	0.00392459	NA
K_M20	ADF_18	17044398	572224	0.0336	3.35726	8860	0.0097X	5174	451273	13746	1381	0.1005	0.0026	0.0954-0.1055	XY	1.50498	H2a2a	0.5125	21-115 133-302 311-411 435-497 549-1075 1088-1223 1226-1283 1605-1654 1660-1823 1827-1967 1993-2074 2102-2181 2226-2302 2305-2438 2444-2639 2658-2712 2729-3118 3138-3226 3241-3409 3467-3554 3624-3837 3849-3886 3947-3984 3991-4315 4336-4401 4439-4478 4522-4573 4592-4667 4727-4836 4864-4974 4978-5085 5100-5152 5159-5208 5217-5308 5337-5416 5452-5593 5597-5837 5847-6040 6050-6217 6251-6370 6387-6463…	0.109388	0.00956925	0.00571525	R-P297*	(xR-Y36437,R-Y84277,R-Y29917,R-Y132099,R-Z225,R-Y87352,R-Y30888,R-Y36580,R-Y71803,R-BY31939,R-Y11215,R-Y9087,R-Y138229,R-Y31337,R-Y15787,R-Y29930,R-BY21120,R-Y85515,R-Y14084,R-Y36330,R-BY41521,R-Y88625,R-Y11232,R-Y131998,R-Y28618,R-Y15105,R-Y125867,R-Y24953,R-Y3577,R-Y140057,R-Y16335,R-Z16903,R-DF109,R-Y256941,R-Y207607,R-Y132510,R-BY11594,R-Y48868,R-Y15984,R-Z16299,R-Y34280,R-Y105803,R-FT249591,…
DB_M73	ADF_19	63181098	1961716	0.031	3.10491	44810	0.0401X	25243	1569068	45818	4544	0.0992	0.0014	0.0964-0.1019	XY	4.62442	H6a1a	0.7064	1-302 311-2241 2258-2313 2315-3480 3500-3979 3993-4144 4179-4449 4453-4734 4740-5066 5106-5505 5536-6116 6124-7556 7558-8473 8478-10063 10071-10106 10138-10176 10186-10232 10237-10449 10488-13749 13755-14489 14508-15188 15190-15381 15389-16569	0.0496087	0.00639655	0.00420384	E-V13*	(xE-Y167794,E-BY28623,E-Y302339,E-Y20823,E-Y84587,E-Y45760,E-Y249472,E-Y93102,E-BY191636,E-Y138115,E-BY4600,E-Y84585,E-Y273945,E-Y208589,E-Y172786)
T_M104	ADF_20	17800933	42745	0.0024	0.240128	1552	0.0008X	435	32226	1052	74	0.0703	0.0079	0.0549-0.0858	consistent with XY	0.168387	H2a2a1	0.5	14864-15012 5189-5290 6811-6920 11310-11404 8676-8764 515-600 13045-13084 13097-13167 11495-11568 7087-7125 7141-7198 9002-9076 3058-3130 918-984 9145-9210 10705-10768 3669-3742 13505-13567 6691-6752 9610-9667 12372-12425 4669-4722	0.0750419	0.00854965	0.00629426	-
MT_M3	ADF_21	14729282	47308	0.0032	0.321183	1661	0.0008X	454	36121	1143	94	0.0822	0.0081	0.0663-0.0982	consistent with XY	0.377512	J1	0.8272	5648-5814 5832-5874 5895-5976 6001-6060 6125-6170 6172-6252 7528-7603 7605-7641 7683-7719 7744-7890 4415-4599 8862-8901 8905-8983 9003-9101 12592-12662 12676-12753 12921-13038 11255-11350 11372-11419 3729-3838 438-551 1124-1249 13510-13609 2576-2678 11589-11678 9830-9918 14299-14381 15249-15314 15318-15370 16010-16092 6775-6817 6819-6869 7166-7241 1443-1487 1490-1550 6447-6487 6508-6581 9497-9557…	0.0712894	0.0112222	0.00669555	-
DB_M142	ADF_22	42224148	1172319	0.0278	2.77642	21435	0.022X	12984	930290	27364	2557	0.0934	0.0018	0.09-0.0969	XY	7.92733	H1b1	0.8398	1-3188 3202-5085 5101-10474 10476-16569	0.0705427	0.00915849	0.00674955	-
S_M7	ADF_23	70495023	567242	0.008	0.804655	8517	0.0098X	5844	451001	13676	1249	0.0913	0.0025	0.0865-0.0962	XY	4.28783	U5a1a1	0.8944	1-2167 2180-2820 2836-3658 3662-4010 4020-4307 4320-5505 5526-5734 5768-6373 6395-6571 6580-7434 7439-9438 9451-10194 10201-10443 10453-11360 11365-12274 12276-12358 12361-13938 13973-14496 14526-15480 15492-15896 15918-16095 16107-16569	0.0687117	0.0101949	0.00686039	-
PS_M13	ADF_24	45206808	98002	0.0022	0.216786	2826	0.0018X	985	76247	3002	144	0.048	0.0039	0.0403-0.0556	Not Assigned	0.322711	K1a4a1*3	0.7619	4943-4978 4997-5156 4034-4164 4172-4221 3111-3159 3165-3261 3266-3307 10960-11057 11089-11145 11152-11203 15616-15674 15676-15758 12440-12579 5855-5967 7131-7205 7216-7287 6436-6547 13104-13223 13387-13429 13454-13529 13557-13592 13602-13635 5402-5486 10570-10648 108-191 9269-9345 9867-9956 8946-9019 2790-2863 1942-2014 2047-2098 14034-14101 10023-10089 7739-7804 11859-11933 16312-16345 16347-163…	0.0885116	0.0077494	0.00610653	NA
V_M7	ADF_25	47582839	554285	0.0116	1.16488	14689	0.0081X	3513	413571	12962	1314	0.1014	0.0027	0.0962-0.1066	XY	0.476794	H14b	0.621	5525-5568 5591-5650 5654-5771 5791-5921 5966-6045 4512-4617 4622-4768 4805-4843 4845-4893 257-302 315-482 1024-1171 12451-12595 14424-14562 12131-12190 12199-12238 12250-12344 7691-7824 8401-8481 8504-8597 9771-9817 9819-9883 9908-9992 3184-3325 11374-11419 11435-11512 11543-11613 11669-11757 11018-11129 7048-7130 7148-7203 1629-1688 1707-1777 10757-10789 10793-10834 10847-10910 15551-15601 15605…	0.204508	0.0102956	0.00624279	-
M_M11	ADF_26	52098328	84878	0.0016	0.162919	2946	0.0014X	773	64693	1879	188	0.1001	0.0069	0.0865-0.1136	XY	0.358078	H1e1b1	0.6873	4657-4787 4792-4833 4838-4877 4883-5009 13301-13447 13491-13580 13589-13624 2227-2306 2316-2435 9184-9218 9230-9356 9401-9484 14112-14243 1615-1659 1672-1773 1851-1972 1166-1204 1218-1319 1345-1384 12988-13098 9659-9712 9716-9787 5689-5785 2820-2914 574-632 641-693 10190-10274 9875-9958 6814-6891 5910-5984 8819-8897 8183-8253 13937-14007 11277-11344 12463-12515 12529-12564 9063-9125 7320-7381 832…	0.0818909	0.00935653	0.00604754	-
CT_M18	ADF_27	66899089	31060871	0.4643	46.4294	1068263	0.5903X	266928	25707698	750991	70858	0.0944	0.0003	0.0937-0.095	XY	102.647	H28	0.886	1-16569	0.0629484	0.00769162	0.00485086	R-Z645*	(xR-Y128147,R-FT380550,R-PF6155,R-YP5000,R-YP6213,R-Z92,R-CTS1211,R-YP469,R-YP561,R-Y14503,R-YP694,R-Z284,R-YP5872,R-YP4858,R-YP5955,R-YP5977,R-Y39884,R-FGC42858,R-BY193421,R-Y80262,R-Y186589,R-Y183389,R-BY103189,R-FTA9990,R-Y165268,R-Y34287,R-Y56311,R-Z2124,R-Y37,R-Y87917,R-Z676,R-YP4866,R-FT185570,R-BY32033,R-Y147630,R-Y4,R-Y66189,R-Y45385,R-Y30,R-Y34241,R-Y878,R-Y2353,R-Y111548,R-YP5582)
O_M92	ADF_28	30120115	5938406	0.1972	19.7157	121405	0.1152X	61675	4821270	139531	12882	0.0923	0.0008	0.0908-0.0938	XY	48.2106	H	0.9516	1-16569	0.0560988	0.00775742	0.00448064	J-L24*	(xJ-PF2254,J-Y164608,J-M158,J-Y280874,J-Y144814,J-Z40171,J-Y143504,J-BY160750,J-Y15041,J-Y213379,J-Y29712,J-Y294089,J-SK1381,J-Y151116,J-Y178519,J-Y197570,J-Y220703,J-Y163297,J-Y245410,J-FT115146,J-Y300655,J-Z39494,J-Y192621,J-Y164301,J-Y269815,J-Y94477,J-Y36704) Z396;AM00182
DBC_M55	ADF_29	31789566	871326	0.0274	2.74092	15675	0.0164X	9743	694387	20626	2000	0.097	0.0021	0.0929-0.101	XY	16.1158	J1c	0.918	1-16569	0.0476894	0.00686761	0.0051467	E-P177*	(xE-V16,E-FGC38517,E-M84,E-Y88875,E-PH3893,E-A9889,E-A11309,E-Y91313,E-Y65865,E-PF1952,E-Y139640,E-Y30000,E-Y128238,E-Y63670,E-FT377307,E-Y2873,E-PF3198,E-BY8198,E-Y161108,E-BY8675,E-V65,E-Y161041,E-Y159845,E-BY28623,E-Y132355,E-YP4806,E-BY5681,E-Y84587,E-FTA17775,E-Y84585,E-Y160232,E-BY7142,E-BY6800,E-Y142136,E-V1039,E-CTS776,E-Y18979,E-FT6031,E-Z37526,E-CTS1360,E-Z6006,E-Z6018,E-FT399793,E-CTS4…
PC_M15	ADF_30	46100258	690812	0.015	1.4985	10290	0.0118X	6455	553760	28163	266	0.0094	0.0006	0.0083-0.0106	XX	9.45694	T2	0.894	1-306 313-5489 5505-7478 7482-16569	0.0942084	0.0107361	0.00827613	NA
SV_M15	ADF_31	17935707	8986	0.0005	0.0501012	1435	0.0002X	43	4899	212	4	0.0189	0.0093	0.0006-0.0372	consistent with XX	0.00730279	-	-	-	0.062388	0.00749344	0.0035461	NA
PI_M6	ADF_32	47011834	13307	0.0003	0.0283056	3922	0.0002X	52	5099	177	16	0.0904	0.0216	0.0482-0.1326	consistent with XY	0.852918	H1a5	0.5642	11446-11542 11562-11647 11659-11695 11767-11971 11978-12063 12080-12116 12140-12200 12211-12282 12291-12349 12355-12435 12486-12560 12564-12640 12658-12696 12704-12846 5231-5263 5268-5333 5357-5434 5492-5548 5565-5604 5607-5895 5905-5976 6024-6078 6085-6167 2589-2691 2711-2769 2781-2834 2866-3007 3016-3090 8285-8328 8331-8462 8476-8570 8608-8644 8656-8712 8744-8797 8837-8879 8886-8919 8960-9002 9…	0.0428496	0.00291005	0.00291391	-
PS_M2	ADF_33	52376021	14845	0.0003	0.0283431	4306	0.0003X	90	7535	332	13	0.0392	0.0106	0.0183-0.06	Not Assigned	0.204599	H3v2	0.6816	7654-7768 14449-14529 14536-14573 5247-5348 8415-8464 8493-8571 2438-2533 12193-12238 12246-12281 12288-12326 12380-12425 12437-12501 3628-3706 6869-6948 10559-10615 9875-9915 9926-9960 4455-4504 4507-4539 6375-6429 10061-10114	0.0255435	0.00273473	0.00108932	NA
M_M2	ADF_34	15783699	14074	0.0009	0.0891679	629	0.0002X	64	9476	655	16	0.0244	0.006	0.0126-0.0362	consistent with XX	0.031746	H2a2a1	0.5	2930-3009 12242-12310 8547-8613 4262-4303 4332-4386	0.198878	0.0148928	0.00727032	NA
